# *In vivo* characterization of a patient *CACNA1A* variant reveals paradoxical synaptic effects

**DOI:** 10.64898/2026.04.27.721138

**Authors:** Michael B. Krawchuk, Araven Tiroumalechetty, Maximiliano Zuluaga-Forero, Yongming Dong, Alexa Augustine, Nichelle Jackson, Joanna C. Jen, Heather D. Snell, Jihong Bai, David C. Spray, Peri T. Kurshan

## Abstract

Channelopathies are a class of neurodevelopmental disorders with often devastating consequences, and effective therapies depend on understanding how patient variants alter channel function. These effects are typically assessed by biophysical characterization in heterologous expression systems. Mutations in *CACNA1A,* which encodes the P/Q-type calcium channel CaV2.1, underlie a spectrum of neurological disorders in which symptoms are generally classified as loss-of-function (LoF) or gain-of-function (GoF). However, some patients present with overlapping phenotypes that defy this binary framework. Here we describe a *CACNA1A* variant for which heterologous assays fail to capture a key *in vivo* functional effect. We characterize a *de novo* variant of a highly conserved residue, D1634N, identified in a patient with a mixed clinical presentation that includes both LoF- and GoF-associated symptoms. Biophysical characterization in HEK293T cells supports a classic and severe LoF effect, including reduced current density and a right-shifted current-voltage relationship. In contrast, *in vivo* analysis of the corresponding endogenous variant in the *C. elegans* homolog reveals a paradoxical *increase* in spontaneous synaptic vesicle release, despite reduced channel expression. Molecular dynamics simulations predict that the mutation prolongs dwell time in a partially open state, potentially increasing calcium influx at rest. This model is supported by biophysical recordings of the human channel showing increased current at hyperpolarized potentials and by rescue of the *C. elegans* phenotype through genetic elevation of resting membrane potential. Together, these findings reconcile the patient’s clinical presentation by describing a complex, mixed-function variant, highlight the importance of cellular context in variant interpretation and therapeutic development, and establish *C. elegans* as a powerful *in vivo* platform for evaluating the functional consequences of pathogenic ion channel variants.
