## Supplemental Tables for "*In vivo* characterization of a patient *CACNA1A* variant reveals paradoxical synaptic effects"

### Sheet: Supplementary Table 1- Strains
Figure	Label in Figure	Identifier	Genotype	Citation	Comments
3A,B	Control	PTK208	cla-1(kur27) IV; unc-2(cim104) X	This Study	unc-2(cim104) = UNC-2 endogenously tagged with GFP (GFP::unc-2). cla-1(kur27) = CLA-1 endogenously tagged with mScarlet (cla-1::mScarlet)
3A,B	unc-2("D1634N")	PTK251	cla-1(kur27) IV; unc-2(kur8) X	This study	unc-2(kur8) = GFP::unc-2 with CRISPR generated D1248N missense mutation (unc-2("D1634N"))
3B	unc-2("tott.")	PTK249	cla-1(kur27) IV; unc-2(kur22) X	This Study	unc-2(kur29) = GFP::unc-2 with CRISPR generated P682L missense mutation (unc-2("tott."))
3B	unc-2("R192Q")	PTK248	cla-1(kur27) IV; unc-2(kur21) X	This Study	unc-2(kur21) = GFP::unc-2 with CRISPR generated R213Q missense mutation (unc-2("R192Q"))
3B	unc-2("S218L")	PTK564	cla-1(kur27) IV; unc-2(kur121) X	This Study	unc-2(kur121) = GFP::unc-2 with CRISPR generated S240L missense mutation (unc-2("S218L"))
3C-E	Control	HKK845	unc-2(cim104) X	Oh et al. 2021
3C-E	unc-2(null)	CB55	unc-2(e55) X	Brenner 1974	unc-2(e55) = unc-2(null) strain due to nonsense mutation
3C-E	unc-2("D1634N")	PTK138	unc-2(kur8) X	This Study
3D,E	unc-2("R192Q")	PTK105	unc-2(kur21) X	This Study
3D,E	unc-2("S218L")	PTK556	unc-2(kur121) X	This Study
4A-H	Control (GFP::unc-2)	HKK845	unc-2(cim104) X	Oh et al. 2021
4A,B,C	unc-2(null)	CB55	unc-2(e55) X	Brenner 1974
4A,B	unc-2("G1817R")	DM612	unc-2(ra612) X	Mathews et al. 2003	unc-2(ra612) = unc-2 LOF allele due to missense mutation G1477R (unc-2("G1817R"))
4A,B	unc-2("tott.")	PTK123	unc-2(kur22) X	This Study
4A,B	unc-2("F1489S")	PTK596	unc-2(kur128) X	This Study	unc-2(kur128) = GFP::unc-2 with CRISPR generated F1104S missense mutation (unc-2("F1489S"))
4A,B,C	unc-2("D1634N")	PTK138	unc-2(kur8) X	This Study
4A,B	unc-2("G1518R")	PTK216	unc-2(kur40) X	This Study	unc-2(kur40) = GFP::unc-2 with CRISPR generated G1132R missense mutation (unc-2("G1518R"))
4A,B	unc-2("A713T")	PTK547	unc-2(kur117) X	This Study	unc-2(kur117) = GFP::unc-2 with CRISPR generated A749T missense mutation (unc-2("A713T"))
4A,B	unc-2("R192Q")	PTK105	unc-2(kur21) X	This Study
4A,B	unc-2("S218L")	PTK556	unc-2(kur121) X	This Study
5B-E	Control	ZM9228	hpIs603, hpIs459	Gao et al. 2018	hpIs603 = miniSOG expressed in premotor interneurons and B type motor neurons [igc-55Bp::tomm20::miniSOG::SL2::BFP + nmr-1p::tomm20::miniSOG::SL2::BFP + acr-5p::tomm20-miniSOG-SL2::BFP + lin-15(+)]. hpIs459 = GcAMP6s expression in A type motor neurons [unc-4p::GCaMP6::wCherry + lin-15(+)].
5B-E	unc-2("D1634N")	PTK722	unc-2(kur194) X; hpIs603, hpIs459	This Study	unc-2(kur194) = CRISPR generated D1248N missense mutation (unc-2("D1634N")) in strain expressing GcAMP6s in A type motor neurons and miniSOG in B type motor neurons and premotor interneurons
7D	Control (GFP::unc-2)	HKK845	unc-2(cim104) X	Oh et al. 2021
7D	unc-2(null)	CB55	unc-2(e55) X	Brenner 1974
7D	unc-2("D1634N")	PTK138	unc-2(kur8) X	This Study
7D	slo-2("LOF")	LY101	slo-2(nf101) X	Wei et al. 2002	slo-2(nf101) = slo-2 putative null strain made from partial sequence deletion. Used as our slo-2 LOF model
7D	unc-2(“D1634N”);slo-2(LOF)	PTK690	unc-2(kur9), slo-2(nf101) X		unc-2(kur9) = CRISPR generated D1248N in N2 background (no GFP tag)
S2A,B	Control	PTK208	cla-1(kur27) IV; unc-2(cim104) X	This Study	unc-2(cim104) = UNC-2 endogenously tagged with GFP (GFP::unc-2). cla-1(kur27) = CLA-1 endogenously tagged with mScarlet (cla-1::mScarlet)
S2A,B	unc-2("D1634N")	PTK251	cla-1(kur27) IV; unc-2(kur8) X	This study	unc-2(kur8) = GFP::unc-2 with CRISPR generated D1248N missense mutation (unc-2("D1634N"))
S2A,B	unc-2("tott.")	PTK249	cla-1(kur27) IV; unc-2(kur22) X	This Study	unc-2(kur29) = GFP::unc-2 with CRISPR generated P682L missense mutation (unc-2("tott."))
S2A,B	unc-2("R192Q")	PTK248	cla-1(kur27) IV; unc-2(kur21) X	This Study	unc-2(kur21) = GFP::unc-2 with CRISPR generated R213Q missense mutation (unc-2("R192Q"))
S2A,B	unc-2("S218L")	PTK564	cla-1(kur27) IV; unc-2(kur121) X	This Study	unc-2(kur121) = GFP::unc-2 with CRISPR generated S240L missense mutation (unc-2("S218L"))
S2C	Control (GFP::unc-2)	HKK845	unc-2(cim104) X	Oh et al. 2021
S2C	N2	N2		Nicholas et al. 1959	C. elegans wildtype strain isolated in Bristol, England.
S2C	unc-2(null)	CB55	unc-2(e55) X	Brenner 1974
S2C	unc-2("G1817R")	DM612	unc-2(ra612) X	Mathews et al. 2003
S2C	unc-2("tott.")	PTK123	unc-2(kur22) X	This Study
S2C	unc-2("F1489S")	PTK596	unc-2(kur128) X	This Study
S2C	unc-2("D1634N")	PTK138	unc-2(kur8) X	This Study
S2C	unc-2("G1518R")	PTK216	unc-2(kur40) X	This Study
S2C	unc-2("A713T")	PTK547	unc-2(kur117) X	This Study
S2C	unc-2("R192Q")	PTK105	unc-2(kur21) X	This Study
S2C	unc-2("S218L")	PTK556	unc-2(kur121) X	This Study
S3A-F	Control	HKK845	unc-2(cim104) X	Oh et al. 2021
S3A,E,F	unc-2(null)	CB55	unc-2(e55) X	Brenner 1974
S3A	unc-2("R192Q")	PTK105	unc-2(kur21) X	This Study
S3A	unc-2("S218L")	PTK556	unc-2(kur121) X	This Study
S3A,C-F	unc-2("D1634N")	PTK138	unc-2(kur8) X	This Study
S3B	unc-2(-GFP)	N2		Nicholas et al. 1959
S3B	unc-2("D1634N") (+GFP)	PTK138	unc-2(kur8) X	This Study
S3B	unc-2("D1634N") (-GFP)	PTK44	unc-2(kur9)	This Study
S3C,D	slo-1(GOF)	PTK625	slo-1(ky399) V	This Study	slo-1(ky399) = GOF mutation in slo-1 BK channel isolated from strain CX3940 (Davies et al. 2003, Treomel et al. 1999)
S3C,D	unc-2("D1634N"); slo-1(GOF)	PTK674	slo-1(ky399) V; unc-2(kur8) X	This Study
S3E,F	egl-19(n.null)	PTK570	egl-19(nu674), egl-19(nu807) IV; nuSi502	This Study	Strain removes EGL-19 expression in neurons only (neuronal null or n.null). egl-19(nu674) = split GFP 7x11 in egl-19. egl-19(nu807) = loxP sites inserted around egl-19. nuSi502 = pan-neuronal cre-recombinase (Psbt-1 NLS CRE). Strains sourced from Kaplan lab.
S3E,F	unc-2("D1634N"); egl-19(n.null)	PTK542	egl-19(nu674), egl-19(nu807) IV; unc-2(kur8) X; nuSi502	This Study	egl-19 neuronal null with unc-2("D1634N") mutation

### Sheet: Supplementary Table 2- Variants
Human Mutation	C. elegans Mutation	Clinical Diagnosis	Previous Characterization	ClinVar Citation
F1489S	F1104S	EA2	LOF	National Center for Biotechnology Information. ClinVar; [VCV000008498.4], https://www.ncbi.nlm.nih.gov/clinvar/variation/VCV000008498.4 (accessed April 2, 2026).
P646L	P682L	N/A	LOF	N/A
G1817R	G1477R	N/A	LOF	N/A
R192Q	R213Q	FHM1	GOF	National Center for Biotechnology Information. ClinVar; [VCV000008487.11], https://www.ncbi.nlm.nih.gov/clinvar/variation/VCV000008487.11 (accessed April 2, 2026).
S218L	S240L	FHM1	GOF/Mixed Function	National Center for Biotechnology Information. ClinVar; [VCV000008504.21], https://www.ncbi.nlm.nih.gov/clinvar/variation/VCV000008504.21 (accessed April 2, 2026).
A713T	A749T	DEE	GOF	National Center for Biotechnology Information. ClinVar; [VCV000254268.52], https://www.ncbi.nlm.nih.gov/clinvar/variation/VCV000254268.52 (accessed April 2, 2026).
G1518R	G1132R	DEE	GOF	National Center for Biotechnology Information. ClinVar; [VCV001320269.1], https://www.ncbi.nlm.nih.gov/clinvar/variation/VCV001320269.1 (accessed April 2, 2026).
D1634N	D1248N	non-syndromic	?	National Center for Biotechnology Information. ClinVar; [VCV000449943.19], https://www.ncbi.nlm.nih.gov/clinvar/variation/VCV000449943.19 (accessed April 2, 2026).
